# Dynamic Lipidome Reorganization in Response to Heat Shock Stress

**DOI:** 10.1101/2025.02.18.638884

**Authors:** Luis Solano, Uri Keshet, Andrew Reinschmidt, Yonny Chavez, William Drew Hulsy, Oliver Fiehn, Nikolas Nikolaidis

## Abstract

The heat shock response (HSR) is a conserved cellular mechanism critical for adaptation to environmental and physiological stressors, with broad implications for cell survival, immune responses, and cancer biology. While the HSR has been extensively studied at the proteomic and transcriptomic levels, the role of lipid metabolism and membrane reorganization remains underexplored. Here, we integrate mass spectrometry-based lipidomics with RNA sequencing to characterize global lipidomic and transcriptomic changes in HeLa cells exposed to three conditions: control, heat shock (HS), and HS with eight hours of recovery. Heat shock-induced extensive lipid remodeling, including significant increases in fatty acids, glycerophospholipids, and sphingolipids, with partial normalization during recovery. Transcriptomic analysis identified over 2,700 upregulated and 2,300 downregulated genes under heat shock, with GO enrichment suggesting potential transcriptional contributions to lipid metabolism. However, transcriptional changes alone did not fully explain the observed lipidomic shifts, suggesting additional layers of regulation. Joint pathway analysis revealed enrichment in glycerophospholipid and sphingolipid metabolism, while network analysis identified lipid transport regulators (STAB2, APOB), stress-linked metabolic nodes (KNG1), and persistent sphingolipid enrichment during recovery. These findings provide a comprehensive framework for understanding lipid-mediated mechanisms of the HSR and highlight the importance of multi-omics integration in stress adaptation and disease biology.
