## Supplemental Table S1 for "Dynamic Lipidome Reorganization in Response to Heat Shock Stress"

### Sheet: Qualitative Enrichment
Supplementary Table S1. Pathway Enrichment Analysis of Heat Shock-Induced Lipidomic Changes
Qualitative Enrichment
KEGG	Metabolite Set	Total	Hits	Expect	P value	Holm P	FDR
	Biosynthesis of unsaturated fatty acids	36	9	6.75	0.219	1	1
	alpha-Linolenic acid metabolism	13	2	2.44	0.732	1	1
	Fatty acid biosynthesis	47	4	8.81	0.986	1	1
	Sphingolipid metabolism	21	1	3.94	0.988	1	1
	Fatty acid degradation	39	2	7.31	0.997	1	1
	Arachidonic acid metabolism	36	1	6.75	0.999	1	1
	Fatty acid elongation	38	1	7.12	1	1	1
	Steroid biosynthesis	42	1	7.88	1	1	1
	Primary bile acid biosynthesis	46	1	8.62	1	1	1
	Steroid hormone biosynthesis	85	1	15.9	1	1	1
SMPDB	Metabolite Set	Total	Hits	Expect	P value	Holm P	FDR
	Alpha Linolenic Acid and Linoleic Acid Metabolism	19	8	5.34	0.134	1	1
	Beta Oxidation of Very Long Chain Fatty Acids	17	4	4.78	0.75	1	1
	Fatty Acid Biosynthesis	35	5	9.84	0.985	1	1
	Phosphatidylinositol Phosphate Metabolism	17	1	4.78	0.997	1	1
	Glycerolipid Metabolism	25	2	7.03	0.997	1	1
	Phospholipid Biosynthesis	29	2	8.16	0.999	1	1
	Plasmalogen Synthesis	26	1	7.31	1	1	1
	Mitochondrial Beta-Oxidation of Short Chain Saturated Fatty Acids	27	1	7.59	1	1	1
	Mitochondrial Beta-Oxidation of Medium Chain Saturated Fatty Acids	27	1	7.59	1	1	1
	Mitochondrial Beta-Oxidation of Long Chain Saturated Fatty Acids	28	1	7.88	1	1	1
	Fatty acid Metabolism	43	2	12.1	1	1	1
	Fatty Acid Elongation In Mitochondria	35	1	9.84	1	1	1
	Steroid Biosynthesis	48	2	13.5	1	1	1
	Sphingolipid Metabolism	40	1	11.2	1	1	1
	Steroidogenesis	43	1	12.1	1	1	1
	Bile Acid Biosynthesis	65	2	18.3	1	1	1
	Arachidonic Acid Metabolism	69	1	19.4	1	1	1

### Sheet: Quantitative Enrichment
Quantitative Enrichment																		THIS IS THE SAME AS R0, NEED TO FIX
KEGG	CONTROL	Total Cmpd	Hits	Statistic Q	Expected Q	Raw p	Holm p	FDR	KEGG	R0	Total Cmpd	Hits	Statistic Q	Expected Q	Raw p	Holm p	FDR	KEGG	R8	Total Cmpd	Hits	Statistic Q	Expected Q	Raw p	Holm p	FDR
	Steroid biosynthesis	1	1	45.851	20	0.13954	1	0.2613		Steroid biosynthesis	1	1	79.566	20	0.016867	0.15181	0.050602		Steroid biosynthesis	1	1	79.566	20	0.016867	0.15181	0.050602
	Primary bile acid biosynthesis	1	1	45.851	20	0.13954	1	0.2613		Primary bile acid biosynthesis	1	1	79.566	20	0.016867	0.15181	0.050602		Primary bile acid biosynthesis	1	1	79.566	20	0.016867	0.15181	0.050602
	Steroid hormone biosynthesis	1	1	45.851	20	0.13954	1	0.2613		Steroid hormone biosynthesis	1	1	79.566	20	0.016867	0.15181	0.050602		Steroid hormone biosynthesis	1	1	79.566	20	0.016867	0.15181	0.050602
	Fatty acid biosynthesis	4	4	39.732	20	0.14845	1	0.2613		Arachidonic acid metabolism	1	1	1.5127	20	0.81644	1	0.97706		Arachidonic acid metabolism	1	1	1.5127	20	0.81644	1	0.97706
	Fatty acid elongation	1	1	40.511	20	0.1742	1	0.2613		Fatty acid biosynthesis	4	4	0.69314	20	0.9502	1	0.97706		Fatty acid biosynthesis	4	4	0.69314	20	0.9502	1	0.97706
	Fatty acid degradation	1	1	40.511	20	0.1742	1	0.2613		alpha-Linolenic acid metabolism	2	2	0.065347	20	0.96744	1	0.97706		alpha-Linolenic acid metabolism	2	2	0.065347	20	0.96744	1	0.97706
	Arachidonic acid metabolism	1	1	13.846	20	0.46761	1	0.60122		Biosynthesis of unsaturated fatty acids	9	9	3.2135	20	0.96957	1	0.97706		Biosynthesis of unsaturated fatty acids	9	9	3.2135	20	0.96957	1	0.97706
	Biosynthesis of unsaturated fatty acids	9	9	9.1283	20	0.71534	1	0.80476		Fatty acid elongation	1	1	0.023387	20	0.97706	1	0.97706		Fatty acid elongation	1	1	0.023387	20	0.97706	1	0.97706
	alpha-Linolenic acid metabolism	2	2	0.12216	20	0.9538	1	0.9538		Fatty acid degradation	1	1	0.023387	20	0.97706	1	0.97706		Fatty acid degradation	1	1	0.023387	20	0.97706	1	0.97706
SMPDB	CONTROL	Total Cmpd	Hits	Statistic Q	Expected Q	Raw p	Holm p	FDR	SMPDB	R0	Total Cmpd	Hits	Statistic Q	Expected Q	Raw p	Holm p	FDR	SMPDB	R8	Total Cmpd	Hits	Statistic Q	Expected Q	Raw p	Holm p	FDR
	Phosphatidylinositol Phosphate Metabolism	1	1	67.257	20	0.045634	0.73015	0.3484		Phospholipid Biosynthesis	2	2	38.732	20	0.17183	1	0.9612		Steroidogenesis	1	1	79.566	20	0.016867	0.26988	0.26988
	Steroidogenesis	1	1	45.851	20	0.13954	1	0.3484		Plasmalogen Synthesis	1	1	29.267	20	0.26768	1	0.9612		Phosphatidylinositol Phosphate Metabolism	1	1	60.002	20	0.070475	1	0.5638
	Fatty Acid Biosynthesis	5	5	39.732	20	0.14845	1	0.3484		Mitochondrial Beta-Oxidation of Long Chain Saturated Fatty Acids	1	1	29.267	20	0.26768	1	0.9612		Phospholipid Biosynthesis	2	2	12.646	20	0.49411	1	0.99023
	Steroid Biosynthesis	2	2	40.511	20	0.17418	1	0.3484		Arachidonic Acid Metabolism	2	1	26.736	20	0.29352	1	0.9612		Arachidonic Acid Metabolism	2	1	1.5127	20	0.81644	1	0.99023
	Bile Acid Biosynthesis	2	2	40.511	20	0.17418	1	0.3484		Phosphatidylinositol Phosphate Metabolism	1	1	23.571	20	0.32896	1	0.9612		Alpha Linolenic Acid and Linoleic Acid Metabolism	9	8	2.3166	20	0.89611	1	0.99023
	Glycerolipid Metabolism	2	2	40.511	20	0.1742	1	0.3484		Mitochondrial Beta-Oxidation of Short Chain Saturated Fatty Acids	1	1	16.341	20	0.42666	1	0.9612		Plasmalogen Synthesis	1	1	0.33568	20	0.91319	1	0.99023
	Fatty acid Metabolism	1	1	40.511	20	0.1742	1	0.3484		Steroidogenesis	1	1	9.7518	20	0.54681	1	0.9612		Mitochondrial Beta-Oxidation of Long Chain Saturated Fatty Acids	1	1	0.33568	20	0.91319	1	0.99023
	Fatty Acid Elongation In Mitochondria	1	1	40.511	20	0.1742	1	0.3484		Alpha Linolenic Acid and Linoleic Acid Metabolism	9	8	12.128	20	0.6558	1	0.9612		Beta Oxidation of Very Long Chain Fatty Acids	4	4	0.256	20	0.94942	1	0.99023
	Mitochondrial Beta-Oxidation of Medium Chain Saturated Fatty Acids	1	1	19.753	20	0.37723	1	0.50019		Mitochondrial Beta-Oxidation of Medium Chain Saturated Fatty Acids	1	1	3.4613	20	0.72415	1	0.9612		Fatty Acid Biosynthesis	5	5	0.69314	20	0.9502	1	0.99023
	Beta Oxidation of Very Long Chain Fatty Acids	4	4	19.322	20	0.38343	1	0.50019		Beta Oxidation of Very Long Chain Fatty Acids	4	4	3.5878	20	0.73765	1	0.9612		Mitochondrial Beta-Oxidation of Medium Chain Saturated Fatty Acids	1	1	0.081909	20	0.95708	1	0.99023
	Plasmalogen Synthesis	1	1	16.734	20	0.42062	1	0.50019		Glycerolipid Metabolism	2	2	0.067687	20	0.96098	1	0.9612		Steroid Biosynthesis	2	2	0.026932	20	0.97588	1	0.99023
	Mitochondrial Beta-Oxidation of Long Chain Saturated Fatty Acids	1	1	16.734	20	0.42062	1	0.50019		Fatty acid Metabolism	1	1	0.067684	20	0.96098	1	0.9612		Bile Acid Biosynthesis	2	2	0.026932	20	0.97588	1	0.99023
	Mitochondrial Beta-Oxidation of Short Chain Saturated Fatty Acids	1	1	16.711	20	0.42098	1	0.50019		Fatty Acid Elongation In Mitochondria	1	1	0.067684	20	0.96098	1	0.9612		Fatty acid Metabolism	1	1	0.023387	20	0.97706	1	0.99023
	Arachidonic Acid Metabolism	2	1	13.846	20	0.46761	1	0.50019		Steroid Biosynthesis	2	2	0.067858	20	0.96105	1	0.9612		Fatty Acid Elongation In Mitochondria	1	1	0.023387	20	0.97706	1	0.99023
	Alpha Linolenic Acid and Linoleic Acid Metabolism	9	8	14.456	20	0.46893	1	0.50019		Bile Acid Biosynthesis	2	2	0.067858	20	0.96105	1	0.9612		Glycerolipid Metabolism	2	2	0.023387	20	0.97706	1	0.99023
	Phospholipid Biosynthesis	2	2	13.072	20	0.61912	1	0.61912		Fatty Acid Biosynthesis	5	5	0.15029	20	0.9612	1	0.9612		Mitochondrial Beta-Oxidation of Short Chain Saturated Fatty Acids	1	1	0.0042456	20	0.99023	1	0.99023

### Sheet: Qualitative Pathway
Qualitative Pathway
KEGG	Pathway Name	p	-log(p)	Holm p	FDR	Impact
	Biosynthesis of unsaturated fatty acids	2.74e-07	6.5621	2.3e-05	2.3e-05	0
	Sphingolipid metabolism	0.0023791	2.6236	0.19747	0.099924	0.30832
	alpha-Linolenic acid metabolism	0.0050064	2.3005	0.41053	0.14018	0.33333
	Fatty acid biosynthesis	0.009228	2.0349	0.74747	0.19379	0.01473
	Glycerophospholipid metabolism	0.07949	1.0997	1	1	0.21631
	Linoleic acid metabolism	0.13427	0.87203	1	1	0
	Arachidonic acid metabolism	0.27236	0.56486	1	1	0.3135
	Glycosylphosphatidylinositol (GPI)-anchor biosynthesis	0.33295	0.47762	1	1	0.00399
	Steroid biosynthesis	0.33638	0.47318	1	1	0.0282
	Glycerolipid metabolism	0.37063	0.43105	1	1	0.01402
	Fatty acid elongation	0.67932	0.16792	1	1	0
	Fatty acid degradation	0.67932	0.16792	1	1	0
	Primary bile acid biosynthesis	0.73936	0.13115	1	1	0.05065
	Steroid hormone biosynthesis	0.91935	0.036517	1	1	0.00528
SMPDB	Pathway Name	p	-log(p)	Holm p	FDR	Impact
	Alpha Linolenic Acid and Linoleic Acid Metabolism	0.006201	2.2075	0.6139	0.6139	0.60741
	Fatty Acid Biosynthesis	0.91901	0.036681	1	1	0.12432
	Beta Oxidation of Very Long Chain Fatty Acids	0.94449	0.024802	1	1	0
	Phosphatidylinositol Phosphate Metabolism	0.95564	0.019707	1	1	0.068903
	Plasmalogen Synthesis	0.97169	0.012474	1	1	0
	Glycerolipid Metabolism	0.99417	0.0025409	1	1	0
	Mitochondrial Beta-Oxidation of Long Chain Saturated Fatty Acids	0.99535	0.0020243	1	1	0
	Phospholipid Biosynthesis	0.99629	0.0016125	1	1	0.048198
	Fatty Acid Elongation In Mitochondria	0.9994	0.00026	1	1	0
	Fatty Acid Metabolism	0.99988	5.18e-05	1	1	0
	Steroidogenesis	0.99992	3.26e-05	1	1	0
	Steroid Biosynthesis	0.99994	2.59e-05	1	1	0.013765
	Bile Acid Biosynthesis	0.99998	1.02e-05	1	1	0.078624
	Arachidonic Acid Metabolism	0.99999	2.72e-06	1	1	0.30248

### Sheet: Quantitative Pathway
Quantitative Pathway
KEGG	CONTROL						KEGG	R0						KEGG	R0
	Pathway Name	p	-log(p)	Holm p	FDR	Impact		Pathway Name	p	-log(p)	Holm p	FDR	Impact		Pathway Name	p	-log(p)	Holm p	FDR	Impact	Details
	Sphingolipid metabolism	0.10764	0.96801	1	0.38927	0.30832		Arachidonic acid metabolism	0.033565	1.4741	0.46991	0.20908	0.3135		Primary bile acid biosynthesis	0.28057	0.55196	1	0.97618	0.05065	KEGG SMP
	Steroid biosynthesis	0.10941	0.96094	1	0.38927	0.0282		Biosynthesis of unsaturated fatty acids	0.054592	1.2629	0.7097	0.20908	0		Steroid hormone biosynthesis	0.28057	0.55196	1	0.97618	0.00528	KEGG SMP
	Primary bile acid biosynthesis	0.11122	0.95382	1	0.38927	0.05065		Fatty acid elongation	0.078185	1.1069	0.93823	0.20908	0		Steroid biosynthesis	0.28214	0.54954	1	0.97618	0.0282	KEGG
	Steroid hormone biosynthesis	0.11122	0.95382	1	0.38927	0.00528		Fatty acid degradation	0.078185	1.1069	0.93823	0.20908	0		Glycosylphosphatidylinositol (GPI)-anchor biosynthesis	0.36272	0.44043	1	0.97618	0.00399	KEGG
	Glycerolipid metabolism	0.18757	0.72683	1	0.47412	0.01402		Fatty acid biosynthesis	0.078794	1.1035	0.93823	0.20908	0.01473		Arachidonic acid metabolism	0.50754	0.29453	1	0.97618	0.3135	KEGG SMP
	Fatty acid biosynthesis	0.26232	0.58117	1	0.47412	0.01473		Glycosylphosphatidylinositol (GPI)-anchor biosynthesis	0.089604	1.0477	0.93823	0.20908	0.00399		Glycerolipid metabolism	0.64664	0.18934	1	0.97618	0.01402	KEGG SMP
	Fatty acid elongation	0.27092	0.56715	1	0.47412	0		alpha-Linolenic acid metabolism	0.12302	0.91002	0.98416	0.2267	0.33333		alpha-Linolenic acid metabolism	0.70965	0.14895	1	0.97618	0.33333	KEGG SMP
	Fatty acid degradation	0.27092	0.56715	1	0.47412	0		Glycerophospholipid metabolism	0.14573	0.83645	1	0.2267	0.21631		Glycerophospholipid metabolism	0.71975	0.14282	1	0.97618	0.21631	KEGG
	Glycosylphosphatidylinositol (GPI)-anchor biosynthesis	0.44797	0.34875	1	0.69684	0.00399		Linoleic acid metabolism	0.14574	0.83643	1	0.2267	0		Linoleic acid metabolism	0.71976	0.14281	1	0.97618	0	KEGG SMP
	Arachidonic acid metabolism	0.51672	0.28675	1	0.7234	0.3135		Glycerolipid metabolism	0.43903	0.35751	1	0.61464	0.01402		Biosynthesis of unsaturated fatty acids	0.78182	0.1069	1	0.97618	0	KEGG
	Biosynthesis of unsaturated fatty acids	0.84495	0.073167	1	0.98739	0		Sphingolipid metabolism	0.80367	0.094923	1	0.88983	0.30832		Fatty acid biosynthesis	0.9572	0.018996	1	0.97618	0.01473	KEGG SMP
	Linoleic acid metabolism	0.94881	0.022819	1	0.98739	0		Primary bile acid biosynthesis	0.86136	0.064816	1	0.88983	0.05065		Fatty acid elongation	0.95905	0.018159	1	0.97618	0	KEGG SMP
	Glycerophospholipid metabolism	0.94913	0.022674	1	0.98739	0.21631		Steroid hormone biosynthesis	0.86136	0.064816	1	0.88983	0.00528		Fatty acid degradation	0.95905	0.018159	1	0.97618	0	KEGG SMP
	alpha-Linolenic acid metabolism	0.98739	0.0055107	1	0.98739	0.33333		Steroid biosynthesis	0.88983	0.050694	1	0.88983	0.0282		Sphingolipid metabolism	0.97618	0.010469	1	0.97618	0.30832	KEGG SMP
SMPDB	CONTROL						SMPDB	R0						SMPDB	R0
	Pathway Name	p	-log(p)	Holm p	FDR	Impact		Pathway Name	p	-log(p)	Holm p	FDR	Impact		Pathway Name	p	-log(p)	Holm p	FDR	Impact
	Steroid Biosynthesis	0.11122	0.95382	1	0.44532	0.013765		Arachidonic Acid Metabolism	0.0045088	2.3459	0.063123	0.063123	0.30248		Phosphatidylinositol Phosphate Metabolism	0.0041482	2.3821	0.058075	0.058075	0.068903
	Steroidogenesis	0.11122	0.95382	1	0.44532	0		Plasmalogen Synthesis	0.029427	1.5313	0.38255	0.13384	0		Steroid Biosynthesis	0.28057	0.55196	1	0.87918	0.013765
	Phosphatidylinositol Phosphate Metabolism	0.21312	0.67138	1	0.44532	0.068903		Mitochondrial Beta-Oxidation of Long Chain Saturated Fatty Acids	0.029427	1.5313	0.38255	0.13384	0		Steroidogenesis	0.28057	0.55196	1	0.87918	0
	Fatty Acid Biosynthesis	0.26736	0.5729	1	0.44532	0.12432		Glycerolipid Metabolism	0.078185	1.1069	0.86004	0.13384	0		Plasmalogen Synthesis	0.31399	0.50308	1	0.87918	0
	Bile Acid Biosynthesis	0.2709	0.56719	1	0.44532	0.078624		Fatty Acid Metabolism	0.078185	1.1069	0.86004	0.13384	0		Mitochondrial Beta-Oxidation of Long Chain Saturated Fatty Acids	0.31399	0.50308	1	0.87918	0
	Glycerolipid Metabolism	0.27092	0.56715	1	0.44532	0		Fatty Acid Elongation In Mitochondria	0.078185	1.1069	0.86004	0.13384	0		Phospholipid Biosynthesis	0.49879	0.30208	1	0.92317	0.048198
	Fatty Acid Metabolism	0.27092	0.56715	1	0.44532	0		Bile Acid Biosynthesis	0.078187	1.1069	0.86004	0.13384	0.078624		Arachidonic Acid Metabolism	0.50059	0.30052	1	0.92317	0.30248
	Fatty Acid Elongation In Mitochondria	0.27092	0.56715	1	0.44532	0		Fatty Acid Biosynthesis	0.078789	1.1035	0.86004	0.13384	0.12432		Alpha Linolenic Acid and Linoleic Acid Metabolism	0.52753	0.27776	1	0.92317	0.60741
	Plasmalogen Synthesis	0.31808	0.49746	1	0.44532	0		Beta Oxidation of Very Long Chain Fatty Acids	0.086037	1.0653	0.86004	0.13384	0		Beta Oxidation of Very Long Chain Fatty Acids	0.63473	0.19741	1	0.96612	0
	Mitochondrial Beta-Oxidation of Long Chain Saturated Fatty Acids	0.31808	0.49746	1	0.44532	0		Alpha Linolenic Acid and Linoleic Acid Metabolism	0.10747	0.96872	0.86004	0.15046	0.60741		Bile Acid Biosynthesis	0.959	0.018182	1	0.96612	0.078624
	Phospholipid Biosynthesis	0.38283	0.41699	1	0.48724	0.048198		Phospholipid Biosynthesis	0.43471	0.36181	1	0.55326	0.048198		Glycerolipid Metabolism	0.95905	0.018159	1	0.96612	0
	Arachidonic Acid Metabolism	0.51525	0.28798	1	0.57876	0.30248		Steroid Biosynthesis	0.86136	0.064816	1	0.88109	0.013765		Fatty Acid Metabolism	0.95905	0.018159	1	0.96612	0
	Alpha Linolenic Acid and Linoleic Acid Metabolism	0.53831	0.26897	1	0.57876	0.60741		Steroidogenesis	0.86136	0.064816	1	0.88109	0		Fatty Acid Elongation In Mitochondria	0.95905	0.018159	1	0.96612	0
	Beta Oxidation of Very Long Chain Fatty Acids	0.57876	0.2375	1	0.57876	0		Phosphatidylinositol Phosphate Metabolism	0.88109	0.054979	1	0.88109	0.068903		Fatty Acid Biosynthesis	0.96612	0.014971	1	0.96612	0.12432
