## supplemental Table S2 for "Dynamic Lipidome Reorganization in Response to Heat Shock Stress"

### Sheet: allRes_HeLa8RvsHeLaControl_MF
Supplementary Table S2. Functional Enrichment of DEGs Using topGO
	GO.ID	Term	Annotated	Significant	Expected	Rank in classicFisher	classicFisher	classicKS	elimKS
1	GO:0003723	RNA binding	1553	510	407.94	1	6e-10	9.6e-09	1.2e-07
2	GO:0005524	ATP binding	1367	426	359.08	9	1.2e-05	2.4e-05	2.4e-05
3	GO:0005201	extracellular matrix structural constitu...	141	56	37.04	28	0.00032	5.3e-05	5.3e-05
4	GO:0003899	DNA-directed 5'-3' RNA polymerase activi...	39	22	10.24	19	6.3e-05	0.00024	0.00024
5	GO:0030515	snoRNA binding	32	19	8.41	20	7.8e-05	0.00025	0.00025
6	GO:0051082	unfolded protein binding	103	41	27.06	38	0.0018	0.00034	0.00034
7	GO:0044877	protein-containing complex binding	1108	349	291.05	14	2.9e-05	0.00012	0.00073
8	GO:0044183	protein folding chaperone	37	16	9.72	80	0.01861	0.00086	0.00086
9	GO:0050750	low-density lipoprotein particle recepto...	23	12	6.04	61	0.0071	0.001	0.001
10	GO:0031625	ubiquitin protein ligase binding	282	103	74.08	24	8.3e-05	0.00104	0.00104

### Sheet: allRes_HeLa8RvsHeLa0R_MF
	GO.ID	Term	Annotated	Significant	Expected	Rank in classicFisher	classicFisher	classicKS	elimKS
1	GO:0003723	RNA binding	1553	766	622.51	1	3.6e-15	< 1e-30	8.6e-12
2	GO:0003735	structural constituent of ribosome	158	79	63.33	67	0.00703	7.8e-08	7.8e-08
3	GO:0004812	aminoacyl-tRNA ligase activity	41	30	16.43	9	1.8e-05	7.7e-06	7.7e-06
4	GO:0044183	protein folding chaperone	37	27	14.83	14	5e-05	4.5e-05	4.5e-05
5	GO:0005515	protein binding	11577	4736	4640.57	8	1.4e-05	1.7e-06	0.00013
6	GO:0017069	snRNA binding	44	26	17.64	76	0.00828	0.00015	0.00015
7	GO:0008170	N-methyltransferase activity	90	52	36.08	29	0.0005	0.00022	0.00022
8	GO:0042802	identical protein binding	1690	732	677.43	42	0.00218	0.00022	0.00022
9	GO:0000175	3'-5'-exoribonuclease activity	35	25	14.03	20	0.00017	0.00031	0.00031
10	GO:0030515	snoRNA binding	32	22	12.83	36	0.00097	0.00031	0.00031

### Sheet: allRes_HeLa0RvsHeLaControl_MF
	GO.ID	Term	Annotated	Significant	Expected	Rank in classicFisher	classicFisher	classicKS	elimKS
1	GO:0003735	structural constituent of ribosome	158	51	38.91	56	0.0177	1.2e-09	1.2e-09
2	GO:0003723	RNA binding	1553	438	382.49	2	0.00035	1.8e-12	3.7e-08
3	GO:0003743	translation initiation factor activity	49	20	12.07	38	0.00905	0.00012	0.00012
4	GO:0005515	protein binding	11577	2918	2851.29	3	0.00041	4.5e-06	0.00012
5	GO:0008198	ferrous iron binding	21	9	5.17	107	0.05141	0.00013	0.00013
6	GO:0019843	rRNA binding	65	21	16.01	164	0.09981	0.00038	0.00038
7	GO:0004601	peroxidase activity	37	15	9.11	64	0.02377	0.00058	0.00058
8	GO:0044183	protein folding chaperone	37	17	9.11	20	0.0038	0.00063	0.00063
9	GO:0051082	unfolded protein binding	103	42	25.37	1	0.00021	0.00064	0.00064
10	GO:0042802	identical protein binding	1690	454	416.23	43	0.01298	0.00101	0.00101

### Sheet: allRes_HeLa8RvsHeLaControl_CC
	GO.ID	Term	Annotated	Significant	Expected	Rank in classicFisher	classicFisher	classicKS	elimKS
1	GO:0030686	90S preribosome	29	23	7.6	5	3.4e-09	3.9e-09	3.9e-09
2	GO:0032040	small-subunit processome	39	28	10.22	4	3.3e-09	1.4e-08	1.4e-08
3	GO:0005829	cytosol	4793	1371	1255.62	9	2.2e-06	5.3e-07	5.3e-07
4	GO:0005654	nucleoplasm	3819	1078	1000.47	29	0.0005	6.6e-07	1.4e-06
5	GO:0005730	nucleolus	972	344	254.64	2	3.5e-11	3.5e-09	1.4e-06
6	GO:0005604	basement membrane	85	46	22.27	6	4e-08	2.6e-07	8.2e-06
7	GO:0070062	extracellular exosome	1811	548	474.43	17	1.9e-05	4.8e-05	4.8e-05
8	GO:0005838	proteasome regulatory particle	19	14	4.98	18	2e-05	0.0001	0.0001
9	GO:0005737	cytoplasm	10159	2804	2661.36	3	1.7e-09	1.7e-09	0.00029
10	GO:0030687	preribosome, large subunit precursor	23	15	6.03	20	9.7e-05	0.00056	0.00056

### Sheet: allRes_HeLa8RvsHeLa0R_CC
	GO.ID	Term	Annotated	Significant	Expected	Rank in classicFisher	classicFisher	classicKS	elimKS
1	GO:0005730	nucleolus	972	470	389.7	9	4.1e-08	6.6e-11	6.6e-11
2	GO:0005829	cytosol	4793	2071	1921.63	10	4.3e-08	2.8e-10	3.6e-10
3	GO:0005654	nucleoplasm	3819	1668	1531.13	11	8.4e-08	7.1e-10	6.3e-09
4	GO:0032040	small-subunit processome	39	32	15.64	12	9.5e-08	6.8e-09	6.8e-09
5	GO:0030686	90S preribosome	29	24	11.63	18	3.1e-06	3.9e-08	3.9e-08
6	GO:0030687	preribosome, large subunit precursor	23	18	9.22	33	0.00022	1.1e-05	1.1e-05
7	GO:0005762	mitochondrial large ribosomal subunit	54	35	21.65	30	0.00021	1.2e-05	1.2e-05
8	GO:0005838	proteasome regulatory particle	19	15	7.62	36	0.00065	2.8e-05	2.8e-05
9	GO:0005732	sno(s)RNA-containing ribonucleoprotein c...	24	16	9.62	66	0.00766	0.00015	0.00015
10	GO:0101031	chaperone complex	32	19	12.83	90	0.02132	0.00029	0.00029

### Sheet: allRes_HeLa0RvsHeLaControl_CC
	GO.ID	Term	Annotated	Significant	Expected	Rank in classicFisher	classicFisher	classicKS	elimKS
1	GO:0005762	mitochondrial large ribosomal subunit	54	26	13.33	8	0.00015	7.5e-07	7.5e-07
2	GO:0070062	extracellular exosome	1811	494	446.94	28	0.00357	4.5e-06	4.5e-06
3	GO:0005654	nucleoplasm	3819	989	942.5	51	0.02239	1.1e-05	1.1e-05
4	GO:0005730	nucleolus	972	280	239.88	19	0.00131	0.0001	0.0001
5	GO:0005829	cytosol	4793	1211	1182.87	105	0.12902	2e-05	0.00017
6	GO:0005759	mitochondrial matrix	458	145	113.03	14	0.00036	8.8e-08	0.00073
7	GO:0005743	mitochondrial inner membrane	463	143	114.26	17	0.00123	4e-06	0.00093
8	GO:0098800	inner mitochondrial membrane protein com...	146	38	36.03	272	0.38292	0.00143	0.00143
9	GO:0031305	integral component of mitochondrial inne...	53	21	13.08	46	0.01144	0.00244	0.00244
10	GO:1990234	transferase complex	753	205	185.83	70	0.05366	0.00094	0.00259

### Sheet: allRes_HeLa8RvsHeLaControl_BP
	GO.ID	Term	Annotated	Significant	Expected	Rank in classicFisher	classicFisher	classicKS	elimKS
1	GO:0000462	maturation of SSU-rRNA from tricistronic...	38	25	10.03	21	4e-07	3.4e-06	3.4e-06
2	GO:0000463	maturation of LSU-rRNA from tricistronic...	15	12	3.96	50	2.2e-05	0.00012	0.00012
3	GO:0000466	maturation of 5.8S rRNA from tricistroni...	24	16	6.33	58	4.1e-05	0.00014	0.00014
4	GO:0034605	cellular response to heat	55	27	14.52	91	0.00026	0.00014	0.00014
5	GO:0010976	positive regulation of neuron projection...	134	51	35.37	218	0.00196	0.00017	0.00017
6	GO:0042026	protein refolding	22	11	5.81	470	0.01509	0.00017	0.00017
7	GO:0006364	rRNA processing	224	108	59.12	3	1.5e-12	9.7e-11	0.00018
8	GO:0006986	response to unfolded protein	131	51	34.57	172	0.0011	0.00021	0.00021
9	GO:0051591	response to cAMP	76	32	20.06	222	0.00208	0.0003	0.0003
10	GO:0050790	regulation of catalytic activity	1990	602	525.22	47	1.7e-05	4.6e-05	0.0003

### Sheet: allRes_HeLa8RvsHeLa0R_BP
	GO.ID	Term	Annotated	Significant	Expected	Rank in classicFisher	classicFisher	classicKS	elimKS
1	GO:0006364	rRNA processing	224	142	90.13	3	1.6e-12	< 1e-30	7.3e-09
2	GO:1902895	positive regulation of miRNA transcripti...	43	31	17.3	34	2.3e-05	5.9e-06	5.9e-06
3	GO:0000462	maturation of SSU-rRNA from tricistronic...	38	27	15.29	70	0.00012	8.4e-06	8.4e-06
4	GO:0006418	tRNA aminoacylation for protein translat...	41	30	16.5	33	1.9e-05	8.7e-06	8.7e-06
5	GO:0018023	peptidyl-lysine trimethylation	52	35	20.92	51	7.1e-05	6.3e-05	6.3e-05
6	GO:0042026	protein refolding	22	17	8.85	109	0.00046	6.9e-05	6.9e-05
7	GO:1904874	positive regulation of telomerase RNA lo...	15	10	6.04	578	0.03522	0.0002	0.0002
8	GO:0000289	nuclear-transcribed mRNA poly(A) tail sh...	28	21	11.27	91	0.0002	0.00021	0.00021
9	GO:0032543	mitochondrial translation	72	44	28.97	100	0.00027	0.00023	0.00023
10	GO:0048255	mRNA stabilization	47	29	18.91	182	0.00236	0.00027	0.00027

### Sheet: allRes_HeLa0RvsHeLaControl_BP
	GO.ID	Term	Annotated	Significant	Expected	Rank in classicFisher	classicFisher	classicKS	elimKS
1	GO:0042026	protein refolding	22	14	5.43	75	0.00012	5.2e-06	5.2e-06
2	GO:0002181	cytoplasmic translation	142	41	35.08	1385	0.14488	8.6e-06	4e-05
3	GO:0080182	histone H3-K4 trimethylation	21	14	5.19	62	5.8e-05	0.00019	0.00019
4	GO:0042273	ribosomal large subunit biogenesis	71	26	17.54	385	0.01674	0.0002	0.0002
5	GO:0090084	negative regulation of inclusion body as...	10	8	2.47	97	0.00038	0.00022	0.00022
6	GO:0090503	RNA phosphodiester bond hydrolysis, exon...	42	16	10.38	596	0.03741	0.00024	0.00024
7	GO:0042744	hydrogen peroxide catabolic process	18	13	4.45	58	2.9e-05	0.00027	0.00027
8	GO:0007271	synaptic transmission, cholinergic	23	15	5.68	60	4.6e-05	0.00032	0.00032
9	GO:0006986	response to unfolded protein	131	57	32.36	36	1.8e-06	4.4e-05	0.00034
10	GO:0042254	ribosome biogenesis	300	95	74.11	216	0.0035	1.8e-05	0.00035
