## supplemental Table S4 for "Dynamic Lipidome Reorganization in Response to Heat Shock Stress"

### Sheet: 0RvsControl_MetaboAnalyst_resul
Supplementary Table S4. Full Joint Pathway Analysis Across All Comparisons
	Total	Hits.cmpd	Hits.gene	Raw p	-log10(p)	Holm adjust	FDR	Impact
Biosynthesis of unsaturated fatty acids	47	9	1	5.6606e-08	7.2471	2.3774e-06	2.3774e-06	0.32609
alpha-Linolenic acid metabolism	22	3	2	0.00024106	3.6179	0.0098834	0.0050622	0.38095
Fatty acid biosynthesis	129	5	0	0.00055588	3.255	0.022235	0.0077823	0.046875
Sphingolipid metabolism	58	4	2	0.0013815	2.8597	0.053877	0.014505	0.54386
Ether lipid metabolism	39	0	4	0.0082272	2.0847	0.31263	0.069108	0.21053
Glycerophospholipid metabolism	86	3	4	0.0113	1.9469	0.4181	0.0791	0.35294
Linoleic acid metabolism	17	1	2	0.029106	1.536	1	0.17464	0.1875
Glycine, serine and threonine metabolism	68	0	4	0.066087	1.1799	1	0.32698	0.1194
Mucin type O-glycan biosynthesis	22	0	2	0.070067	1.1545	1	0.32698	0.33333
Phenylalanine metabolism	21	0	2	0.083259	1.0796	1	0.34969	0.2
Arachidonic acid metabolism	81	2	3	0.098488	1.0066	1	0.37605	0.375
Glycerolipid metabolism	35	1	2	0.14301	0.84464	1	0.50053	0.41176
Glycosylphosphatidylinositol (GPI)-anchor biosynthesis	31	1	0	0.20004	0.69888	1	0.60882	0.13333
Glycolysis or Gluconeogenesis	61	0	3	0.20294	0.69263	1	0.60882	0.16667
Fructose and mannose metabolism	40	0	2	0.22417	0.64942	1	0.62768	0.30769
beta-Alanine metabolism	44	0	2	0.27518	0.56038	1	0.65733	0.046512
Pyruvate metabolism	45	0	2	0.27518	0.56038	1	0.65733	0.13636
Taurine and hypotaurine metabolism	16	0	1	0.30773	0.51183	1	0.65733	0.13333
Starch and sucrose metabolism	43	0	2	0.30924	0.5097	1	0.65733	0.095238
Glycosphingolipid biosynthesis - ganglio series	47	0	2	0.32618	0.48654	1	0.65733	0.34783
Tyrosine metabolism	88	0	3	0.33965	0.46897	1	0.65733	0.068966
Steroid biosynthesis	82	2	1	0.34432	0.46304	1	0.65733	0.1358
Retinol metabolism	47	0	2	0.40901	0.38827	1	0.74689	0.26087
Fatty acid elongation	75	1	0	0.43907	0.35747	1	0.76837	0.027027
Pentose and glucuronate interconversions	32	0	1	0.47576	0.32261	1	0.79928	0.064516
Histidine metabolism	32	0	1	0.52236	0.28203	1	0.84381	0.12903
Terpenoid backbone biosynthesis	36	0	1	0.56491	0.24802	1	0.87392	0.11429
Citrate cycle (TCA cycle)	42	0	1	0.6392	0.19436	1	0.87392	0.04878
One carbon pool by folate	31	0	1	0.6392	0.19436	1	0.87392	0.33333
Galactose metabolism	51	0	1	0.67156	0.17292	1	0.87392	0.06
Lysine degradation	49	0	1	0.67156	0.17292	1	0.87392	0.125
Purine metabolism	166	0	4	0.68179	0.16635	1	0.87392	0.12121
Pentose phosphate pathway	47	0	1	0.68665	0.16326	1	0.87392	0.086957
Nicotinate and nicotinamide metabolism	42	0	1	0.71484	0.14579	1	0.87555	0.097561
Primary bile acid biosynthesis	92	1	1	0.74806	0.12606	1	0.87555	0.17582
Steroid hormone biosynthesis	199	1	0	0.75047	0.12467	1	0.87555	0.020202
Fatty acid degradation	102	1	1	0.78002	0.10789	1	0.88543	0.039604
Arginine and proline metabolism	78	0	1	0.84631	0.072471	1	0.92906	0.025974
Amino sugar and nucleotide sugar metabolism	79	0	1	0.86692	0.062021	1	0.92906	0.051282
Phosphatidylinositol signaling system	74	0	1	0.88482	0.053145	1	0.92906	0.10959
Glycosphingolipid biosynthesis - lacto and neolacto series	121	0	1	0.96935	0.013519	1	0.9749	0.033333
Metabolism of xenobiotics by cytochrome P450	145	0	1	0.9749	0.01104	1	0.9749	0.013889

### Sheet: 8RvsControl_MetaboAnalyst_resul
	Total	Hits.cmpd	Hits.gene	Raw p	-log10(p)	Holm adjust	FDR	Impact
Biosynthesis of unsaturated fatty acids	47	9	0	8.0863e-10	9.0923	3.0728e-08	3.0728e-08	0.19565
alpha-Linolenic acid metabolism	22	3	2	5.6137e-05	4.2508	0.0020771	0.0010666	0.38095
Sphingolipid metabolism	58	4	0	0.00023726	3.6248	0.0085414	0.0030053	0.40351
Fatty acid biosynthesis	129	5	0	0.00055588	3.255	0.019456	0.0052809	0.046875
Glycerophospholipid metabolism	86	3	3	0.004568	2.3403	0.15531	0.034717	0.4
Linoleic acid metabolism	17	1	2	0.010948	1.9607	0.36129	0.069338	0.1875
Neomycin, kanamycin and gentamicin biosynthesis	4	0	1	0.036793	1.4342	1	0.19973	0.66667
Ether lipid metabolism	39	0	2	0.04607	1.3366	1	0.21379	0.10526
Fructose and mannose metabolism	40	0	2	0.050635	1.2955	1	0.21379	0.15385
Arachidonic acid metabolism	81	2	2	0.068111	1.1668	1	0.25882	0.35
Glycolysis or Gluconeogenesis	61	0	2	0.13481	0.87028	1	0.44283	0.1
Steroid biosynthesis	82	2	0	0.13984	0.85437	1	0.44283	0.11111
Mucin type O-glycan biosynthesis	22	0	1	0.17161	0.76546	1	0.48075	0.14286
Amino sugar and nucleotide sugar metabolism	79	0	2	0.18778	0.72635	1	0.48075	0.17949
Glycosylphosphatidylinositol (GPI)-anchor biosynthesis	31	1	0	0.20004	0.69888	1	0.48075	0.13333
Vitamin B6 metabolism	21	0	1	0.20242	0.69375	1	0.48075	0.1
Glycerolipid metabolism	35	1	0	0.22527	0.6473	1	0.49009	0.088235
Pentose and glucuronate interconversions	32	0	1	0.23215	0.63423	1	0.49009	0.064516
Histidine metabolism	32	0	1	0.26084	0.58363	1	0.4956	0.12903
Glycosphingolipid biosynthesis - globo and isoglobo series	31	0	1	0.26084	0.58363	1	0.4956	0.13333
Citrate cycle (TCA cycle)	42	0	1	0.34097	0.46728	1	0.56491	0.04878
One carbon pool by folate	31	0	1	0.34097	0.46728	1	0.56491	0.33333
Pyruvate metabolism	45	0	1	0.3535	0.45161	1	0.56491	0.090909
Galactose metabolism	51	0	1	0.3658	0.43676	1	0.56491	0.08
Starch and sucrose metabolism	43	0	1	0.37789	0.42263	1	0.56491	0.095238
Glycosphingolipid biosynthesis - lacto and neolacto series	121	0	2	0.3985	0.39957	1	0.56491	0.28333
Nicotinate and nicotinamide metabolism	42	0	1	0.40142	0.3964	1	0.56491	0.097561
Metabolism of xenobiotics by cytochrome P450	145	0	2	0.42572	0.37088	1	0.56491	0.027778
Fatty acid elongation	75	1	0	0.43907	0.35747	1	0.56491	0.027027
Retinol metabolism	47	0	1	0.44598	0.35068	1	0.56491	0.086957
Fatty acid degradation	102	1	0	0.46579	0.33181	1	0.57097	0.019802
Primary bile acid biosynthesis	92	1	0	0.52349	0.28109	1	0.62164	0.043956
Tryptophan metabolism	84	0	1	0.56167	0.25052	1	0.63711	0.024096
Purine metabolism	166	0	2	0.57584	0.2397	1	0.63711	0.036364
Tyrosine metabolism	88	0	1	0.58681	0.2315	1	0.63711	0.022989
Valine, leucine and isoleucine degradation	88	0	1	0.61822	0.20886	1	0.65257	0.011494
Drug metabolism - cytochrome P450	98	0	1	0.65433	0.1842	1	0.67201	0.020619
Steroid hormone biosynthesis	199	1	1	0.89124	0.050004	1	0.89124	0.080808

### Sheet: 8Rvs0RMetaboAnalyst_result_path
	Total	Hits.cmpd	Hits.gene	Raw p	-log10(p)	Holm adjust	FDR	Impact
Biosynthesis of unsaturated fatty acids	47	9	1	8.5874e-08	7.0661	4.0361e-06	4.0361e-06	0.32609
alpha-Linolenic acid metabolism	22	3	3	5.1171e-05	4.291	0.0023539	0.0012025	0.38095
Fatty acid biosynthesis	129	5	0	0.00055588	3.255	0.025015	0.0070084	0.046875
Sphingolipid metabolism	58	4	3	0.00059646	3.2244	0.026244	0.0070084	0.64912
Linoleic acid metabolism	17	1	4	0.0038572	2.4137	0.16586	0.036258	0.4375
Ether lipid metabolism	39	0	4	0.015462	1.8107	0.6494	0.12112	0.15789
Arachidonic acid metabolism	81	2	6	0.020566	1.6868	0.84321	0.12372	0.425
Retinol metabolism	47	0	5	0.021058	1.6766	0.84321	0.12372	0.54348
Glycerophospholipid metabolism	86	3	3	0.036195	1.4414	1	0.18902	0.37647
Glycolysis or Gluconeogenesis	61	0	4	0.1114	0.95311	1	0.4841	0.23333
Phenylalanine metabolism	21	0	2	0.1133	0.94577	1	0.4841	0.2
Glycerolipid metabolism	35	1	2	0.168	0.7747	1	0.65799	0.41176
Glycosylphosphatidylinositol (GPI)-anchor biosynthesis	31	1	0	0.20004	0.69888	1	0.72322	0.13333
Glycine, serine and threonine metabolism	68	0	3	0.28675	0.5425	1	0.86446	0.089552
beta-Alanine metabolism	44	0	2	0.35137	0.45424	1	0.86446	0.046512
Pyruvate metabolism	45	0	2	0.35137	0.45424	1	0.86446	0.13636
Taurine and hypotaurine metabolism	16	0	1	0.35697	0.44737	1	0.86446	0.13333
Steroid biosynthesis	82	2	1	0.38886	0.41021	1	0.86446	0.1358
Starch and sucrose metabolism	43	0	2	0.39099	0.40783	1	0.86446	0.095238
Caffeine metabolism	19	0	1	0.39167	0.40708	1	0.86446	0.11111
Glycosphingolipid biosynthesis - ganglio series	47	0	2	0.41042	0.38677	1	0.86446	0.34783
Nicotinate and nicotinamide metabolism	42	0	2	0.42957	0.36697	1	0.86446	0.19512
Fatty acid elongation	75	1	0	0.43907	0.35747	1	0.86446	0.027027
Tyrosine metabolism	88	0	3	0.45211	0.34476	1	0.86446	0.068966
Purine metabolism	166	0	6	0.45982	0.33741	1	0.86446	0.19394
Vitamin B6 metabolism	21	0	1	0.48513	0.31414	1	0.87697	0.1
Drug metabolism - cytochrome P450	98	0	3	0.57612	0.23949	1	0.92502	0.051546
Glycosphingolipid biosynthesis - globo and isoglobo series	31	0	1	0.58816	0.2305	1	0.92502	0.13333
N-Glycan biosynthesis	77	0	2	0.63054	0.20029	1	0.92502	0.052632
Terpenoid backbone biosynthesis	36	0	1	0.63181	0.19941	1	0.92502	0.11429
Primary bile acid biosynthesis	92	1	2	0.63751	0.19551	1	0.92502	0.1978
Drug metabolism - other enzymes	70	0	2	0.64464	0.19068	1	0.92502	0.028986
Fructose and mannose metabolism	40	0	1	0.67092	0.17333	1	0.92502	0.25641
Citrate cycle (TCA cycle)	42	0	1	0.70595	0.15123	1	0.92502	0.04878
Phosphatidylinositol signaling system	74	0	2	0.72069	0.14225	1	0.92502	0.23288
Galactose metabolism	51	0	1	0.73731	0.13235	1	0.92502	0.06
Lysine degradation	49	0	1	0.73731	0.13235	1	0.92502	0.125
Pentose phosphate pathway	47	0	1	0.75174	0.12393	1	0.92502	0.086957
Glycosphingolipid biosynthesis - lacto and neolacto series	121	0	3	0.76757	0.11488	1	0.92502	0.3
Metabolism of xenobiotics by cytochrome P450	145	0	3	0.79934	0.097268	1	0.93922	0.26389
Fatty acid degradation	102	1	1	0.81967	0.086359	1	0.93963	0.039604
Inositol phosphate metabolism	69	0	1	0.88822	0.051479	1	0.96706	0.044118
Arginine and proline metabolism	78	0	1	0.89446	0.048439	1	0.96706	0.025974
Tryptophan metabolism	84	0	1	0.91122	0.040377	1	0.96706	0.024096
Valine, leucine and isoleucine degradation	88	0	1	0.94083	0.026489	1	0.96706	0.011494
Steroid hormone biosynthesis	199	1	2	0.96176	0.016932	1	0.96706	0.10101
Pyrimidine metabolism	99	0	1	0.96706	0.014547	1	0.96706	0.12245
